# Evolutionary origins of archaeal and eukaryotic RNA-guided RNA modification in bacterial IS110 transposons

**DOI:** 10.1101/2024.06.21.599552

**Authors:** Hugo Vaysset, Chance Meers, Jean Cury, Aude Bernheim, Samuel H. Sternberg

## Abstract

Transposase genes are ubiquitous in all domains of life and provide a rich reservoir for the evolution of novel protein functions. Here we report deep evolutionary links between bacterial IS110 transposases, which catalyze RNA-guided DNA recombination using bridge RNAs, and archaeal/eukaryotic Nop5-family proteins, which promote RNA-guided RNA 2’-O-methylation using C/D-box snoRNAs. Based on conservation in the protein primary sequence, domain architecture, and three-dimensional structure, as well as common architectural features of the non-coding RNA components, we propose that programmable RNA modification emerged via exaptation of components derived from IS110-like transposons. Alongside recent studies highlighting the origins of CRISPR-Cas9 and Cas12 in IS605-family transposons, these findings underscore how recurrent domestication events of transposable elements gave rise to complex RNA-guided biological mechanisms.
