## Supplementary Table 2 for "Evolutionary origins of archaeal and eukaryotic RNA-guided RNA modification in bacterial IS110 transposons"

### Sheet: Supplementary_Table_hhpred_hits
Query	Hit	Prob	E-value	P-value	Score	SS	Cols
IS110	PF02371.20 ; Transposase_20 ;	97.4	0.0053	6.1E-08	39.6	9	80
IS110	PF01798.22 ; Nop ; snoRNA bind	95.6	0.046	5.3E-07	47.1	5.2	60
IS110	2OZB_B U4/U6 small nuclear rib	90.2	0.85	9.7E-06	40.9	4.5	51
IS110	3ICX_C Pre mRNA splicing prote	89	1.4	1.6E-05	39.6	4.9	51
IS110	6BEK_A SCO1480; nucleic associ	85.4	1.9	2.2E-05	34.2	3.3	28
IS110	PF21176.1 ; RecR_HhH ; RecR, h	85	2.8	3.3E-05	26.8	3.5	23
IS110	6TOB_A Integration host factor	84.7	1.8	2E-05	34.5	2.8	28
IS110	PF08897.15 ; DUF1841 ; Domain	81.8	41	0.00047	27.9	9.7	69
Nop5	7XPL_B C/D box methylation gui	100	9.2E-71	1E-75	545.6	44.4	345
Nop5	6RXU_CD Nop58; ribosome, ribos	100	6.4E-72	7.3E-77	573.9	34.5	341
Nop5	2NNW_A NOP5/NOP56 related prot	100	1.5E-69	1.7E-74	535	38.5	336
Nop5	7MQA_SB Nucleolar protein 58;	100	3.3E-69	3.8E-74	553.3	34	339
Nop5	6LQP_3E Nucleolar protein 58;	100	1E-68	1.1E-73	548.6	37.1	341
Nop5	7SUK_SB Nucleolar protein 58;	100	4.6E-68	5.3E-73	533.8	38.3	339
Nop5	7MQA_SA Nucleolar protein 56;	100	1.3E-68	1.4E-73	555.6	29.7	335
Nop5	6LQP_3D Nucleolar protein 56;	100	7.4E-63	8.4E-68	504.6	35.6	342
Nop5	7SUK_SA Nucleolar protein 56;	100	1.4E-63	1.6E-68	497.9	27.5	342
Nop5	6RXU_CC Nop56; ribosome, ribos	100	1.5E-62	1.7E-67	504.1	32.9	341
Nop5	3ICX_C Pre mRNA splicing prote	100	5.5E-53	6.3E-58	396.2	27.1	213
Nop5	6QW6_4C U4/U6 small nuclear ri	100	1.5E-49	1.7E-54	404.2	24	235
Nop5	2OZB_B U4/U6 small nuclear rib	100	8.1E-48	9.2E-53	362.1	23.2	213
Nop5	1NT2_B conserved hypothetical	100	4.4E-47	5.1E-52	357.2	22.1	183
Nop5	5ZWM_L Pre-mRNA-processing fac	100	6.9E-46	7.9E-51	375.6	24	225
Nop5	PF01798.22 ; Nop ; snoRNA bind	100	1.3E-43	1.5E-48	326.1	24.4	201
Nop5	3ID6_A Pre mRNA splicing prote	100	1.8E-34	2.1E-39	272.7	33.3	253
Nop5	3GQX_A NOP5P PROTEIN; RNA BIND	100	2.2E-33	2.5E-38	248.9	14.1	122
Nop5	PF21572.1 ; Nop5_56-rel_N_Arc	99.2	8.9E-10	1E-14	93	15.1	123
Nop5	6ZDT_B Nucleolar protein 56; 2	98.8	2.3E-08	2.6E-13	89	8	127
Nop5	PF21667.1 ; Nop5_N ; Nop5, N-t	98.5	4.7E-06	5.4E-11	71	11.9	111
Nop5	3T7Z_A Nucleolar protein Nop 5	98.1	0.00021	2.4E-09	60.8	13	111
