## Supplementary Table 4 for "Evolutionary origins of archaeal and eukaryotic RNA-guided RNA modification in bacterial IS110 transposons"

### Sheet: hhpred_nop_domain
Query	Query proteins	Hit	Prob	E-value	P-value	Score	SS	Cols
N-Terminal	IS110	PF01548.21 ; DEDD_Tnp_IS110 ;	99.6	1E-14	1.2E-19	90.7	11.6	102
N-Terminal	IS110	PF16921.9 ; Tex_YqgF ; Tex pro	98	0.00058	6.6E-09	42.4	10.8	23
N-Terminal	IS110	6LW3_A Crossover junction endo	96.9	0.079	9E-07	34.4	12.7	100
N-Terminal	IS110	6P7A_B Holliday junction resol	96.9	0.048	5.4E-07	35	9.1	106
N-Terminal	IS110	7XHJ_B Crossover junction endo	96.8	0.11	1.3E-06	34.6	11.9	99
N-Terminal	IS110	PF14639.10 ; YqgF ; Holliday-j	96.8	0.064	7.3E-07	35.2	9.3	83
N-Terminal	IS110	PF04848.17 ; Pox_A22 ; Poxviru	96.6	0.06	6.9E-07	34.4	8.3	106
N-Terminal	IS110	4EP4_A Crossover junction endo	96.5	0.18	2.1E-06	32.9	12.7	100
N-Terminal	IS110	PF02075.21 ; RuvC ; Crossover	96.2	0.24	2.8E-06	31.6	11.4	102
N-Terminal	IS110	1HJR_A HOLLIDAY JUNCTION RESOL	95.9	0.41	4.6E-06	30.9	12.2	100
N-Terminal	IS110	6KVN_A NtMOC1; chloroplast, re	95.7	0.38	4.4E-06	31.8	8.7	100
N-Terminal	IS110	4KTW_A RuvC endonuclease; endo	95.2	0.79	9E-06	30.1	11.6	100
N-Terminal	IS110	6IS8_A Monokaryotic chloroplas	95.2	0.81	9.2E-06	30.3	9	95
N-Terminal	IS110	6IS9_B Monokaryotic chloroplas	95.1	1.1	1.2E-05	31.7	9.7	98
N-Terminal	IS110	5E6F_B CNPV261 Holliday juncti	94.8	0.48	5.5E-06	30.8	7	81
N-Terminal	IS110	1VHX_A Putative Holliday junct	94.4	1.4	1.6E-05	28.9	8.9	106
N-Terminal	IS110	1NU0_A Hypothetical protein yq	94	1.6	1.8E-05	27.9	8.7	106
N-Terminal	IS110	PF04312.17 ; DUF460 ; Protein	93.9	0.69	7.9E-06	30.5	6.2	92
N-Terminal	IS110	7ESS_A Putative pre-16S rRNA n	91.7	4.5	5.1E-05	27.1	9.3	102
N-Terminal	IS110	7W89_A Putative pre-16S rRNA n	91.6	3.8	4.3E-05	26.1	10.4	104
N-Terminal	IS110	1IV0_A hypothetical protein; h	89.5	4.5	5.1E-05	23.6	9.1	75
N-Terminal	IS110	3PSF_A Transcription elongatio	85.8	33	0.00038	30.4	10.6	85
N-Terminal	IS110	3BZC_A Tex; helix-turn-helix,	85	25	0.00029	30	9.4	82
N-Terminal	IS110	PF03652.19 ; RuvX ; Holliday j	84.8	13	0.00015	24.1	10.8	106
N-Terminal	IS110	2E2O_A HEXOKINASE; ACETATE AND	84.6	19	0.00022	25.7	8.8	85
N-Terminal	IS110	8OEV_S Transcription elongatio	83.9	26	0.0003	33.1	9.5	98
N-Terminal	IS110	7YZM_H Putative CoA-substrate-	82.4	7.7	8.8E-05	26.4	4.8	42
N-Terminal	Nop5	PF21572.1 ; Nop5_56-rel_N_Arc	99.8	3.4E-18	3.9E-23	110.3	16.4	124
N-Terminal	Nop5	3ID6_A Pre mRNA splicing prote	99.6	1.4E-13	1.6E-18	99.6	17.5	131
N-Terminal	Nop5	PF21667.1 ; Nop5_N ; Nop5, N-t	99.6	1.4E-13	1.6E-18	88.9	13.1	113
N-Terminal	Nop5	7XPL_B C/D box methylation gui	99.6	4.8E-13	5.4E-18	101.7	17.6	133
N-Terminal	Nop5	6ZDT_B Nucleolar protein 56; 2	99.6			5E-14	5.7E-19	95.4
N-Terminal	Nop5	3T7Z_A Nucleolar protein Nop 5	99.5	3.3E-12	3.7E-17	82.2	13.5	111
N-Terminal	Nop5	2NNW_A NOP5/NOP56 related prot	99.4	2.2E-11	2.5E-16	92.4	13.2	125
N-Terminal	Nop5	7SUK_SB Nucleolar protein 58;	99.1	5.3E-09	6.1E-14	81.1	14.2	128
N-Terminal	Nop5	6RXU_CD Nop58; ribosome, ribos	99.1	1.3E-09	1.5E-14	86.8	10.6	130
N-Terminal	Nop5	6LQP_3E Nucleolar protein 58;	99.1			3E-09	3.5E-14	83.9
N-Terminal	Nop5	6LQP_3D Nucleolar protein 56;	99	1.2E-08	1.4E-13	80.5	11.3	131
N-Terminal	Nop5	6RXU_CC Nop56; ribosome, ribos	98.7			2E-07	2.3E-12	74.1
N-Terminal	Nop5	7MQA_SB Nucleolar protein 58;	98.6	1.3E-06	1.5E-11	69.8	11.4	129
N-Terminal	Nop5	7SUK_SA Nucleolar protein 56;	98.5	3.5E-06		4E-11	65.2	11.4
N-Terminal	Nop5	7MQA_SA Nucleolar protein 56;	98.3	6.4E-06	7.3E-11	66.8	7.4	123
N-Terminal	RuvC/IS110/Nop5	1HJR_A HOLLIDAY JUNCTION RESOL	99.9	3.6E-19	4.2E-24	121.9	22.1	151
N-Terminal	RuvC/IS110/Nop5	4EP4_A Crossover junction endo	99.9	1.1E-18	1.3E-23	120.6	22.8	152
N-Terminal	RuvC/IS110/Nop5	7XHJ_B Crossover junction endo	99.9	5.3E-19	6E-24	124.1	21.4	151
N-Terminal	RuvC/IS110/Nop5	6LW3_A Crossover junction endo	99.8	7.3E-18	8.3E-23	116	21.7	151
N-Terminal	RuvC/IS110/Nop5	PF02075.21 ; RuvC ; Crossover	99.8	8.9E-18	1E-22	114	19.5	146
N-Terminal	RuvC/IS110/Nop5	4KTW_A RuvC endonuclease; endo	99.8	3E-17	3.4E-22	113.5	18.5	148
N-Terminal	RuvC/IS110/Nop5	6KVN_A NtMOC1; chloroplast, re	99.8	2.1E-17	2.4E-22	115.2	15.5	148
N-Terminal	RuvC/IS110/Nop5	6IS8_A Monokaryotic chloroplas	99.8	5.8E-17	6.7E-22	113.2	15.9	148
N-Terminal	RuvC/IS110/Nop5	6IS9_B Monokaryotic chloroplas	99.7	1.2E-15	1.3E-20	111.6	17	146
N-Terminal	RuvC/IS110/Nop5	PF07066.15 ; DUF3882 ; Lactoco	99.7	1.1E-15	1.2E-20	105.7	15.7	145
N-Terminal	RuvC/IS110/Nop5	6P7A_B Holliday junction resol	99.7	1.1E-15	1.2E-20	104.1	10.4	137
N-Terminal	RuvC/IS110/Nop5	5E6F_B CNPV261 Holliday juncti	99.5	6.3E-13	7.2E-18	91.2	12.3	134
N-Terminal	RuvC/IS110/Nop5	PF04848.17 ; Pox_A22 ; Poxviru	99.5	5.7E-12	6.5E-17	85.3	14.8	129
N-Terminal	RuvC/IS110/Nop5	PF11215.12 ; DUF3010 ; Protein	99.5	3.5E-12	4.1E-17	86.4	13.6	108
N-Terminal	RuvC/IS110/Nop5	1KCF_B HYPOTHETICAL 30.2 KD PR	99.5	2.2E-11	2.5E-16	91.1	18.6	150
N-Terminal	RuvC/IS110/Nop5	1NU0_A Hypothetical protein yq	98.8	5.9E-07	6.7E-12	60.7	11.4	108
N-Terminal	RuvC/IS110/Nop5	7ESS_A Putative pre-16S rRNA n	98.7	2.1E-06	2.4E-11	60.5	13.1	115
N-Terminal	RuvC/IS110/Nop5	PF03652.19 ; RuvX ; Holliday j	98.7	2.7E-06	3.1E-11	58.2	13.3	93
N-Terminal	RuvC/IS110/Nop5	1IV0_A hypothetical protein; h	98.6	4.1E-06	4.7E-11	52.7	11.8	91
N-Terminal	RuvC/IS110/Nop5	1VHX_A Putative Holliday junct	98.5	3E-05	3.4E-10	53.6	14.5	122
N-Terminal	RuvC/IS110/Nop5	5OLA_B Transcription elongatio	98.2	0.00049	5.6E-09	51.4	16.1	147
N-Terminal	RuvC/IS110/Nop5	7W89_A Putative pre-16S rRNA n	98.2	0.0001	1.2E-09	49.7	11.2	89
N-Terminal	RuvC/IS110/Nop5	PF16921.9 ; Tex_YqgF ; Tex pro	98	0.00052	6E-09	45.2	11.7	118
N-Terminal	RuvC/IS110/Nop5	5OL8_A Transcription elongatio	97.9	0.003	3.4E-08	49.3	15.1	147
N-Terminal	RuvC/IS110/Nop5	PF09159.14 ; Ydc2-catalyt ; Mi	97.2	0.04	4.5E-07	43.8	13.4	110
N-Terminal	RuvC/IS110/Nop5	6JDX_C CRISPR-associated endon	97.1	0.003	3.5E-08	39	5.2	35
N-Terminal	RuvC/IS110/Nop5	PF14639.10 ; YqgF ; Holliday-j	95.9	0.55	6.3E-06	32.7	15.4	124
N-Terminal	RuvC/IS110/Nop5	PF04312.17 ; DUF460 ; Protein	93.1	0.2	2.3E-06	34.7	2.9	18
N-Terminal	RuvC/IS110/Nop5	5BR9_E Uncharacterized protein	90.7	9	0.0001	28.9	9.9	91
N-Terminal	RuvC/IS110/Nop5	6M0X_A CRISPR-associated endon	90.6	2.1	2.4E-05	40	7.2	55
N-Terminal	RuvC/IS110/Nop5	6JOO_A CRISPR-associated prote	89.9	1.2	1.3E-05	40.8	4.9	35
N-Terminal	RuvC/IS110/Nop5	7EL1_A CRISPR-associated endon	88.7	3.4	3.9E-05	38.5	6.9	55
N-Terminal	RuvC/IS110/Nop5	6WBR_A CRISPR-associated endon	88	1.7	2E-05	40	4.7	35
N-Terminal	RuvC/IS110/Nop5	6KC8_A CRISPR-associated endon	87.4	1.9	2.1E-05	40.3	4.6	35
N-Terminal	RuvC/IS110/Nop5	4OGE_A HNH endonuclease domain	87.1	2.1	2.5E-05	40	4.8	35
N-Terminal	RuvC/IS110/Nop5	8HNT_A CRISPR-associated endon	86.4	2.9	3.3E-05	39	5.2	35
N-Terminal	RuvC/IS110/Nop5	8HUD_A CRISPR-associated endon	85.7	5.3	6.1E-05	37.5	6.5	54
N-Terminal	RuvC/IS110/Nop5	8D2K_A CRISPR-associated endon	83.2	3.9	4.4E-05	38.6	4.6	35
N-Terminal	RuvC/IS110/Nop5	5X2H_A CRISPR-associated endon	83.2	1.9	2.2E-05	38.9	2.7	19
Nop domain (2nd half in Leucine zipper + C-Terminal)	IS110	PF02371.20 ; Transposase_20 ;	97.4	0.0053	6.1E-08	39.6	9	80
Nop domain (2nd half in Leucine zipper + C-Terminal)	IS110	PF01798.22 ; Nop ; snoRNA bind	95.6	0.046	5.3E-07	47.1	5.2	60
Nop domain (2nd half in Leucine zipper + C-Terminal)	IS110	2OZB_B U4/U6 small nuclear rib	90.2	0.85	9.7E-06	40.9	4.5	51
Nop domain (2nd half in Leucine zipper + C-Terminal)	IS110	3ICX_C Pre mRNA splicing prote	89	1.4	1.6E-05	39.6	4.9	51
Nop domain (2nd half in Leucine zipper + C-Terminal)	IS110	6BEK_A SCO1480; nucleic associ	85.4	1.9	2.2E-05	34.2	3.3	28
Nop domain (2nd half in Leucine zipper + C-Terminal)	IS110	PF21176.1 ; RecR_HhH ; RecR, h	85	2.8	3.3E-05	26.8	3.5	23
Nop domain (2nd half in Leucine zipper + C-Terminal)	IS110	6TOB_A Integration host factor	84.7	1.8	2E-05	34.5	2.8	28
Nop domain (2nd half in Leucine zipper + C-Terminal)	IS110	PF08897.15 ; DUF1841 ; Domain	81.8	41	0.00047	27.9	9.7	69
Nop domain (2nd half in Leucine zipper + C-Terminal)	Nop5/Prp31	PF01798.22 ; Nop ; snoRNA bind	99	4E-08	4.6E-13	71.7	12.7	143
Nop domain (2nd half in Leucine zipper + C-Terminal)	Nop5/Prp31	2OZB_B U4/U6 small nuclear rib	98.5	5.8E-06	6.6E-11	61.6	11.2	141
Nop domain (2nd half in Leucine zipper + C-Terminal)	Nop5/Prp31	3ICX_C Pre mRNA splicing prote	98.3	4.5E-05	5.1E-10	56.8	11.8	141
Nop domain (2nd half in Leucine zipper + C-Terminal)	Nop5/Prp31	6QW6_4C U4/U6 small nuclear ri	96	0.23	2.6E-06	41.5	10.2	123
Nop domain (2nd half in Leucine zipper + C-Terminal)	Nop5/Prp31	7XPL_B C/D box methylation gui	96	0.29	3.4E-06	39.6	10.5	126
Nop domain (2nd half in Leucine zipper + C-Terminal)	Nop5/Prp31	7MQA_SA Nucleolar protein 56;	95.9	0.099	1.1E-06	44.7	8.1	135
Nop domain (2nd half in Leucine zipper + C-Terminal)	Nop5/Prp31	7SUK_SB Nucleolar protein 58;	95.9	0.31	3.5E-06	40.2	10.6	133
Nop domain (2nd half in Leucine zipper + C-Terminal)	Nop5/Prp31	6LQP_3E Nucleolar protein 58;	95.9	0.18	2.1E-06	42.4	9.2	133
Nop domain (2nd half in Leucine zipper + C-Terminal)	Nop5/Prp31	2NNW_A NOP5/NOP56 related prot	95.8	0.37	4.2E-06	38.9	10.4	126
Nop domain (2nd half in Leucine zipper + C-Terminal)	Nop5/Prp31	7MQA_SB Nucleolar protein 58;	95.8	0.11	1.3E-06	43.8	7.7	127
Nop domain (2nd half in Leucine zipper + C-Terminal)	Nop5/Prp31	6RXU_CD Nop58; ribosome, ribos	95.7	0.17	1.9E-06	43	8.3	132
Nop domain (2nd half in Leucine zipper + C-Terminal)	Nop5/Prp31	5ZWM_L Pre-mRNA-processing fac	95.2	0.57	6.5E-06	39.2	9.7	129
Nop domain (2nd half in Leucine zipper + C-Terminal)	Nop5/Prp31	6LQP_3D Nucleolar protein 56;	93.3	3.3	3.8E-05	35.2	10.5	138
Nop domain (2nd half in Leucine zipper + C-Terminal)	Nop5/Prp31	6RXU_CC Nop56; ribosome, ribos	93.2		4 4.5E-05	35	10.8	139
Nop domain (2nd half in Leucine zipper + C-Terminal)	Nop5/Prp31	PF02371.20 ; Transposase_20 ;	92.9	1.6	1.8E-05	24.9	9.3	83
Nop domain (2nd half in Leucine zipper + C-Terminal)	Nop5/Prp31	7SUK_SA Nucleolar protein 56;	89.8	0.83	9.5E-06	37.5	3.6	124
Nop domain (2nd half in Leucine zipper + C-Terminal)	Nop5/Prp31	3ID6_A Pre mRNA splicing prote	82.1	33	0.00038	26.6	10	96
C-Terminal	IS110/Nop5	7MQA_SA Nucleolar protein 56;	99.4	2.4E-13	2.7E-18	112.3	3.4	94
C-Terminal	IS110/Nop5	PF01798.22 ; Nop ; snoRNA bind	99.4	8.3E-13	9.5E-18	95.5	3.6	95
C-Terminal	IS110/Nop5	3ICX_C Pre mRNA splicing prote	99.4	5.1E-13	5.9E-18	99.3	2.5	93
C-Terminal	IS110/Nop5	2OZB_B U4/U6 small nuclear rib	99.4	1.8E-12	2E-17	96.5	5	94
C-Terminal	IS110/Nop5	2NNW_A NOP5/NOP56 related prot	99.3	1E-12	1.2E-17	102.8	3.6	94
C-Terminal	IS110/Nop5	7SUK_SA Nucleolar protein 56;	99.3	8.5E-13	9.8E-18	104	2.4	95
C-Terminal	IS110/Nop5	7SUK_SB Nucleolar protein 58;	99.3	1E-12	1.2E-17	104.5	2.5	95
C-Terminal	IS110/Nop5	7MQA_SB Nucleolar protein 58;	99.3	8.5E-13	9.7E-18	107.8	1.5	95
C-Terminal	IS110/Nop5	7XPL_B C/D box methylation gui	99.3	1.6E-12	1.9E-17	102	2.6	94
C-Terminal	IS110/Nop5	6LQP_3D Nucleolar protein 56;	99.3	2.4E-12	2.8E-17	104	2.4	95
C-Terminal	IS110/Nop5	6QW6_4C U4/U6 small nuclear ri	99.3	9.6E-12	1.1E-16	101.4	4.9	95
C-Terminal	IS110/Nop5	6RXU_CC Nop56; ribosome, ribos	99.2	7.5E-12	8.6E-17	102.1	3.2	95
C-Terminal	IS110/Nop5	6LQP_3E Nucleolar protein 58;	99.2	4.5E-12	5.1E-17	102.8	1.8	95
C-Terminal	IS110/Nop5	6RXU_CD Nop58; ribosome, ribos	99.2	5.2E-12	5.9E-17	104.6	1.4	95
C-Terminal	IS110/Nop5	3GQX_A NOP5P PROTEIN; RNA BIND	99.2	2.3E-11	2.7E-16	86.4	2.9	94
C-Terminal	IS110/Nop5	1NT2_B conserved hypothetical	99.2	1.1E-11	1.3E-16	93.5	0.1	93
C-Terminal	IS110/Nop5	5ZWM_L Pre-mRNA-processing fac	99.1	3.7E-11	4.3E-16	98	2.5	95
C-Terminal	IS110	PF02371.20 ; Transposase_20 ;	98.2	7.7E-05	8.4E-10	41.8	9.2	69
C-Terminal	IS110	PF01798.22 ; Nop ; snoRNA bind	95.1	0.031	3.4E-07	40.6	2.3	30
C-Terminal	IS110	3ICX_C Pre mRNA splicing prote	92.6	0.16	1.7E-06	38.1	2	29
C-Terminal	IS110	2OZB_B U4/U6 small nuclear rib	92.1	0.22	2.4E-06	37.4	2.2	29
C-Terminal	IS110	PF01367.24 ; 5_3_exonuc ; 5'-3	88.8	1	1.1E-05	26.3	2.6	22
C-Terminal	IS110	PF21176.1 ; RecR_HhH ; RecR, h	84.5	2.3	2.5E-05	22.8	2.4	16
C-Terminal	Nop5	7MQA_SA Nucleolar protein 56;	100	1.3E-30	1.4E-35	195	7.6	107
C-Terminal	Nop5	2NNW_A NOP5/NOP56 related prot	100	8E-30	9.2E-35	182.1	11.1	106
C-Terminal	Nop5	7XPL_B C/D box methylation gui	100	1E-29	1.2E-34	182.1	11.2	106
C-Terminal	Nop5	7MQA_SB Nucleolar protein 58;	100	7.3E-30	8.3E-35	188.9	8.8	107
C-Terminal	Nop5	3ICX_C Pre mRNA splicing prote	100	3.8E-29	4.4E-34	170.6	10.8	107
C-Terminal	Nop5	6RXU_CD Nop58; ribosome, ribos	100	1.2E-29	1.4E-34	188.6	8.7	107
C-Terminal	Nop5	7SUK_SB Nucleolar protein 58;	100	5.2E-29	6E-34	180.8	10.9	107
C-Terminal	Nop5	6LQP_3E Nucleolar protein 58;	100	7.4E-29	8.5E-34	182.9	10	107
C-Terminal	Nop5	7SUK_SA Nucleolar protein 56;	100	9.7E-29	1.1E-33	178.2	9.3	107
C-Terminal	Nop5	3GQX_A NOP5P PROTEIN; RNA BIND	100	3.3E-28	3.7E-33	157.5	10.8	107
C-Terminal	Nop5	1NT2_B conserved hypothetical	100	2.6E-28	3E-33	167	8.9	106
C-Terminal	Nop5	6LQP_3D Nucleolar protein 56;	100	3.7E-28	4.3E-33	179	9.8	107
C-Terminal	Nop5	6RXU_CC Nop56; ribosome, ribos	100	7.7E-28	8.8E-33	178.1	9.6	107
C-Terminal	Nop5	6QW6_4C U4/U6 small nuclear ri	100	7.9E-28	9.1E-33	176.9	9.4	107
C-Terminal	Nop5	2OZB_B U4/U6 small nuclear rib	100	2.5E-27	2.8E-32	162	10.5	107
C-Terminal	Nop5	PF01798.22 ; Nop ; snoRNA bind	99.9	1.4E-26	1.6E-31	155.2	10.2	107
C-Terminal	Nop5	5ZWM_L Pre-mRNA-processing fac	99.9	2E-26	2.3E-31	169	8.4	107
